# Arabidopsis Apoplast TET8 Positively Correlates to Leaf Senescence and *tet3tet8* Double Mutants are Delayed in Leaf Senescence

**DOI:** 10.1101/2024.05.10.593620

**Authors:** Jayde A. Zimmerman, Benjamin Verboonen, Andrew P. Harrison Hanson, Judy A. Brusslan

## Abstract

Extracellular vesicles (EVs) are membrane-bound exosomes secreted into the apoplast. Two distinct populations of EVs have been described in Arabidopsis: PEN1-associated and TET8-associated. We previously noted early leaf senescence in the *pen1* single and *pen1pen3* double mutant. Both PEN1 and PEN3 are abundant in EV proteomes suggesting EVs might regulate leaf senescence in soil-grown plants. We observed that TET8 is more abundant in the apoplast of early senescing *pen1* and *pen1pen3* mutant rosettes and in older WT rosettes. The increase in apoplast TET8 in the *pen1* mutant did not correspond to increased *TET8* mRNA levels. In addition, apoplast TET8 was more abundant in the early leaf senescence *myb59* mutant, meaning the increase in apoplast TET8 protein during leaf senescence is not dependent on *pen1* or *pen3*. Genetic analysis showed a significant delay in leaf senescence in *tet3tet8* double mutants after six weeks of growth suggesting that these two tetraspanin paralogs operate additively and are positive regulators of leaf senescence. This is opposite of the effect of *pen1* and *pen1pen3* mutants that show early senescence and suggest PEN1 to be a negative regulator of leaf senescence. Our work provides initial support that PEN1-associated EVs and TET8-associated EVs may have opposite effects on soil-grown plants undergoing age-related leaf senescence.
