## SupplementalTable_1 for "Arabidopsis Apoplast TET8 Positively Correlates to Leaf Senescence and *tet3tet8* Double Mutants are Delayed in Leaf Senescence"

### Sheet: Sheet1
AT#	Alternate Gene Name		Insertion Site	Citation
AT2G23810	TET8	T-DNA Line: SALK_136039	chr2:10135605	Liu et al., 2020
		LP: TATCCACCACTCGCGTAAAAG
		RP: TGATAGCATCGAAGTTCAAAAC
		cDNA primers flanking insertion site (standard PCR)
		F: TCTTTTGCGTTGTCCCAGGT
		R: ACAAAGGAGCTGGTGAAGCTA
AT3G45600	TET3	T-DNA Line: SAIL_617_C05	chr3:16734395	This study
		LP: GAAGAAGACAGGGACGATTTC
		RP: CTTGACACGTGCCACAATCTT
		cDNA primers flanking insertion site (real-time qPCR)
		F: CCCATCCGGTCTCATTCACA
		R: TGGTGTACCTGAAACTGCTGA
AT5G59780	MYB59	T-DNA Line: GABI-KAT_627C09	chr5:24082771	He et al., 2023
		LP: AAGAGGAATGCCATAGGTTCC
		MYB59_F1: GGCGACCACTACCATGTTCA
		LBP_SALK
		GGATTTTGCCGATTTCGGAACC
		LBP_SAIL
		TTCATAACCAATCTCGATACAC
		LBP_GabiKat
		ATAATAACGCTGCGGACATCTACATTTT
			Site of point mutation
AT3G11820	PEN1	Point Mutation	chr3:3730649	Collins et al., 2003
		pen1-1		nonsense: Q74 to stop
		Primers for amplicon sequencing
		F: CGATCGGAGGAAGAACCAGG
		R: TCATTCTCTCGCTTCCGCAG
AT1G59870	PEN3	Point Mutation	chr1:22036078	Stein et al., 2006
		pen3-1		missense: G354D
		Primers for amplicon sequencing
		F: TACTAACTTTGGCCGTGTAACAGA
		R: GCTGTTCCTTTTCTCTCAGGAC
Transcripts quantified by real-time qPCR
AT3G18780	ACT2	F: GCGACTTGACAGAGAAGAAC
		R: GAAAGAGCGGAAGAAGATGAG
AT3G44300	NIT2	F: TACAACGATACTCCCGCCAC
		R: CACCCCTAAACCAAACCTAAAAC
AT3G45600	TET3	F: TACAGTCCTGGTTCGGTCCT
		R: GCAAGCCACCAACAGATTGC
AT5G60220	TET4	F: GCCGGTGTTCTTGGTAGCTT
		R: ACATTCTGGTAAGCCGCACA
AT4G28050	TET7	F: CATGTTCGTCTCAATCGCCG
		R: TGTGAAACAGAAGCCGAGGA
AT2G23810	TET8	F: TGCTCTTCAGTCTGGTTGCT
		R: TTGTCCCAGGTTTGGCAGTC
AT4G30430	TET9	F: AAACCCATGATCGCTCTCGG
		R: TAGGACCAGAGAAGCCACGT
Transcript present/absent cDNA amplification
AT2G23810	TET8	F: TCTTTTGCGTTGTCCCAGGT
		R: ACAAAGGAGCTGGTGAAGCTA
AT1G61660	bHLH112	F: TTGTTGGTTCGAGGCACCTT
		R: AGAAACCGAGAGTCACCACG
